# Moderate Endurance Exercise Increases Arrhythmia Susceptibility and modulates Cardiac Structure and Function in a Sexually Dimorphic manner

**DOI:** 10.1101/2023.08.21.554195

**Authors:** Sharon A George, Katy Anne Trampel, Kelsey Brunner, Igor R Efimov

## Abstract

**Background:** While moderate endurance exercise has been reported to improve cardiovascular health, its effects on cardiac structure and function are not fully characterized, especially with respect to sexual dimorphism. We aimed to assess the effects of moderate endurance exercise on cardiac physiology in male versus female mice.

**Methods:** C57BL/6J mice of both sexes were run on a treadmill for six weeks. ECG and echocardiography were performed every two weeks. After six weeks of exercise, mice were euthanized, and triple parametric optical mapping was performed on Langendorff perfused hearts to assess cardiac electrophysiology. Arrhythmia inducibility was tested by programmed electrical stimulation. Left ventricular (LV) tissue was fixed, and RNA sequencing was performed to determine exercise-induced transcriptional changes.

**Results:** Exercise-induced LV dilatation was observed in female mice alone, as evidenced by increased LV diameter and reduced LV wall thickness. Increased cardiac output was also observed in female exercised mice but not males. Optical mapping revealed further sexual dimorphism in exercise-induced modulation of cardiac electrophysiology. In female mice, exercise prolonged action potential duration and reduced voltage-calcium influx delay. In male mice, exercise reduced the calcium decay constant, suggesting faster calcium reuptake. Exercise increased arrhythmia inducibility in both male and female mice, however, arrhythmia duration was increased only in females. Lastly, exercise-induced transcriptional changes were sex-dependent: females and males exhibited the most significant changes in contractile versus metabolism-related genes, respectively.

**Conclusions:** Our data suggest that moderate endurance exercise can significantly alter multiple aspects of cardiac physiology in a sex-dependent manner. While some of these effects are beneficial, like improved cardiac mechanical function, others are potentially pro-arrhythmic.
