## Supplement 2 for "Moderate Endurance Exercise Increases Arrhythmia Susceptibility and modulates Cardiac Structure and Function in a Sexually Dimorphic manner"

### Sheet: All genes
	All Genes
	Gene	Name	GO
	Acadm	Acyl-CoA Dehydrogenase Medium Chain	organic acid metabolic process, lipid metabolic process
	Acsl6	Acyl-CoA Synthetase Long Chain Family Member 6	lipid metabolic process, fatty acid metabolic process
	Acta2	Actin Alpha 2, Smooth Muscle	muscle contraction
	Adamtsl2	ADAMTS Like 2	extracellular matrix organization, negative regulation of transforming growth factor beta receptor signaling pathway
	Bgn	Biglycan	peptide cross-linking via chondroitin 4-sulfate glycosaminoglycan, bone development, articular cartilage development
	Bms1	BMS1 Ribosome Biogenesis Factor	ribosome biogenesis
	C7	Complement C7	immune system process, immune response
	Cnmd	Chondromodulin	skeletal system development, negative regulation of endothelial cell proliferation, proteoglycan metabolic process, negative regulation of angiogenesis, cell differentiation
	Col14a1	Collagen Type XIV Alpha 1 Chain	cell adhesion
	Cpxm2	Carboxypeptidase X, M14 Family Member 2	proteolysis, peptide metabolic process, protein processing
	Ddx3x	DEAD-Box Helicase 3 X-Linked	immune system process, regulation of transcription, apoptotic process
	Ddx3y	DEAD-Box Helicase 3 Y-Linked	gamete differentiation, cell differenatiation
	Dusp1	Dual Specificity Phosphatase 1	protein dephosphorylation
	Eif2s3x	Eukaryotic Translation Initiation Factor 2 Subunit Gamma X	translation, positive regulation of translational fidelity
	Fbln1	Fibulin-1	Protein phosphorylation, cell adhesion, integrin-mediated signaling pathway, gene expression
	Fsd2	Fibronectin Type III And SPRY Domain Containing 2	None
	Fth1	Ferritin Heavy Chain 1	iron ion transport, cellular iron ion homeostasis, intracellular sequestering of iron ion, immune response, negative regulation of cell population proliferation
	Fyco1	FYVE And Coiled-Coil Domain Autophagy Adaptor 1	plus-end-directed vesicle transport along microtubule, positive regulation of autophagosome maturation
	Gpx1	Glutathione Peroxidase 1	response to reactive oxygen species, lipid metabolic process
	Hsd11b1	Hydroxysteroid 11-Beta Dehydrogenase 1	lipid metabolic process, steroid metabolic process
	Jun	Jun Proto-Oncogene, AP-1 Transcription Factor Subunit	Negative regulation opf transcription by RNA polymerase II, angiogenesis, microglial cell activation, liver development, positive regulation of endothelial cell proliferation
	Jund	JunD Proto-Oncogene, AP-1 Transcription Factor Subunit	regulation of DNA-templated transcription
	Kdm5c	Lysine Demethylase 5C	chromatin organization and remodeling, protein demethylation, histone modification, methylation
	Kdm5d	Lysine Demethylase 5D	chromatin organization
	Kdm6a	Lysine Demethylase 6A	in utero embryonic development, neural tube closure, heart morphogenesis, respiratory system process, chromatin organization
	Klf2	KLF Transcription Factor 2	negative regulation of transcription by RNA polymerase II, cell morphogenesis, in utero embryonic development, regulation of transcription by RNApolymerase II, negative regulation of interleukin-6 production
	Kti12	KTI12 Chromatin Associated Homolog	tRNA wobble uridinemodification, regulation of transcription by RNA polymerase II
	Lum	Lumican	visual perception, collagen fibril organization, positive regulation of transforming growth factor beta1 production, positive regulation of transcription by RNA polymerase II
	Mfap4	Microfibril Associated Protein 4	complement activation, lectin pathway, cell adhesion, UV protection, regulation of collagen metabolic process, elastic fiber assembly
	Mmut	Methylmalonyl-CoA Mutase	post-embryonic development, propionate metabolic process, methylmalonyl pathway, postiive regulation of GTPase activity, homocysteine metabolic process, succinyl-CoA biosynthetic process
	Mrps24	Mitochondrial Ribosomal Protein S24	mitochondrial translation
	Msrb3	Methionine Sulfoxide Reductase B3	response to oxidative stress, protein repair
	Mtmr14	Myotubularin Related Protein 14	phosphatidylinositol biosynthetic process, macroautophagy, dephosphorylation, phosphatidylinositol metabolic process
	Phlda3	Pleckstrin Homology Like Domain Family A Member 3	apoptosis, protein kinase B signaling, anatomical structure morphogenesis
	Ppargc1a	Peroxisome Proliferative Activated Receptor, Gamma, Coactivator 1, Alpha	temperature homeostasis, cellular glucose homeostasis, response to dietary excess, gluconeogenesis, DNA-templated transcription elongation
	Psme4	Proteasome Activator Subunit 4	DNA repair, cellular response to DNA damage stimulus, spermatogenesis, proteasomal ubiquitin-independent protein catabolic process, positive regulation of peptidase activity
	Tmem150c	Transmembrane Protein 150C	proprioception, ion transmembrane transport, cellular response to mechanical stimulus
	Uqcc1	Ubiquinol-Cytochrome C Reductase Complex Assembly Factor 1	miotochondrial respiratory chain complex III assembly
	Uty	Ubiquitously Transcribed Tetratricopeptide Repeat Containing, Y-Linked	chromatin organization, heart development, regulation of gene expression, histone H3-K27 demethylation
	Vwa8	Von Willebrand Factor A Domain Containing 8	None
	Xist	X Inactive Specific Transcript	dosage compensation by inactivation of X chromosome, establishment of chromosome localization, inactivation of X chromosome by heterochromatin formation
	Zfp622	Zinc Finger Protein 622	intrinsic apoptotic signaling pathway in response to oxidative stress, positive regulation of kinase activity, ribosome biogenesis, ribosomal large subunit biogenesis, positive regulation of apoptotic process

### Sheet: EXF vs SedF
	EXF vs Sed F
	Up in EXF
	Gene	Name	GO
	Ddx3y	DEAD-Box Helicase 3 Y-Linked	gamete differentiation, cell differenatiation
	Up in SedF
	Gene	Name	GO
	None

### Sheet: EXM vs SedM
	EXM vs SedM
	Up in EXM
	Gene	Name	GO
	Jund	JunD Proto-Oncogene, AP-1 Transcription Factor Subunit	regulation of DNA-templated transcription
	Klf2	KLF Transcription Factor 2	negative regulation of transcription by RNA polymerase II, cell morphogenesis, in utero embryonic development, regulation of transcription by RNApolymerase II, negative regulation of interleukin-6 production
	Jun	Jun Proto-Oncogene, AP-1 Transcription Factor Subunit	Negative regulation opf transcription by RNA polymerase II, angiogenesis, microglial cell activation, liver development, positive regulation of endothelial cell proliferation
	Mrps24	Mitochondrial Ribosomal Protein S24	mitochondrial translation
	Kti12	KTI12 Chromatin Associated Homolog	tRNA wobble uridinemodification, regulation of transcription by RNA polymerase II
	Dusp1	Dual Specificity Phosphatase 1	protein dephosphorylation
	Mtmr14	Myotubularin Related Protein 14	phosphatidylinositol biosynthetic process, macroautophagy, dephosphorylation, phosphatidylinositol metabolic process
	Gpx1	Glutathione Peroxidase 1	response to reactive oxygen species, lipid metabolic process
	Zfp622	Zinc Finger Protein 622	intrinsic apoptotic signaling pathway in response to oxidative stress, positive regulation of kinase activity, ribosome biogenesis, ribosomal large subunit biogenesis, positive regulation of apoptotic process
	Fth1	Ferritin Heavy Chain 1	iron ion transport, cellular iron ion homeostasis, intracellular sequestering of iron ion, immune response, negative regulation of cell population proliferation
	Up in SedM
	Gene	Name	GO
	Ppargc1a	Peroxisome Proliferative Activated Receptor, Gamma, Coactivator 1, Alpha	temperature homeostasis, cellular glucose homeostasis, response to dietary excess, gluconeogenesis, DNA-templated transcription elongation
	Msrb3	Methionine Sulfoxide Reductase B3	response to oxidative stress, protein repair
	Bms1	BMS1 Ribosome Biogenesis Factor	ribosome biogenesis
	Fyco1	FYVE And Coiled-Coil Domain Autophagy Adaptor 1	plus-end-directed vesicle transport along microtubule, positive regulation of autophagosome maturation
	Uqcc1	Ubiquinol-Cytochrome C Reductase Complex Assembly Factor 1	miotochondrial respiratory chain complex III assembly
	Fsd2	Fibronectin Type III And SPRY Domain Containing 2	None
	Mmut	Methylmalonyl-CoA Mutase	post-embryonic development, propionate metabolic process, methylmalonyl pathway, postiive regulation of GTPase activity, homocysteine metabolic process, succinyl-CoA biosynthetic process

### Sheet: SedF vs SedM
	SedF vs SedM
	Up in SedF
	Gene	Name	GO
	Xist	X Inactive Specific Transcript	dosage compensation by inactivation of X chromosome, establishment of chromosome localization, inactivation of X chromosome by heterochromatin formation
	Col14a1	Collagen Type XIV Alpha 1 Chain	cell adhesion
	Mfap4	Microfibril Associated Protein 4	complement activation, lectin pathway, cell adhesion, UV protection, regulation of collagen metabolic process, elastic fiber assembly
	Adamtsl2	ADAMTS Like 2	extracellular matrix organization, negative regulation of transforming growth factor beta receptor signaling pathway
	Phlda3	Pleckstrin Homology Like Domain Family A Member 3	apoptosis, protein kinase B signaling, anatomical structure morphogenesis
	Bgn	Biglycan	peptide cross-linking via chondroitin 4-sulfate glycosaminoglycan, bone development, articular cartilage development
	Ddx3x	DEAD-Box Helicase 3 X-Linked	immune system process, regulation of transcription, apoptotic process
	Kdm5c	Lysine Demethylase 5C	chromatin organization and remodeling, protein demethylation, histone modification, methylation
	Eif2s3x	Eukaryotic Translation Initiation Factor 2 Subunit Gamma X	translation, positive regulation of translational fidelity
	Fbln1	Fibulin-1	Protein phosphorylation, cell adhesion, integrin-mediated signaling pathway, gene expression
	Up in SedM
	Gene	Name	GO
	Uty	Ubiquitously Transcribed Tetratricopeptide Repeat Containing, Y-Linked	chromatin organization, heart development, regulation of gene expression, histone H3-K27 demethylation
	Ddx3y	DEAD-Box Helicase 3 Y-Linked	gamete differentiation, cell differenatiation
	Kdm5d	Lysine Demethylase 5D	chromatin organization
	C7	Complement C7	immune system process, immune response
	Hsd11b1	Hydroxysteroid 11-Beta Dehydrogenase 1	lipid metabolic process, steroid metabolic process
	Acsl6	Acyl-CoA Synthetase Long Chain Family Member 6	lipid metabolic process, fatty acid metabolic process
	Vwa8	Von Willebrand Factor A Domain Containing 8	None
	Psme4	Proteasome Activator Subunit 4	DNA repair, cellular response to DNA damage stimulus, spermatogenesis, proteasomal ubiquitin-independent protein catabolic process, positive regulation of peptidase activity
	Acadm	Acyl-CoA Dehydrogenase Medium Chain	organic acid metabolic process, lipid metabolic process

### Sheet: EXF vs EXM
	EXF vs EXM
	Up in EXF
	Gene	Name	GO
	Xist	X Inactive Specific Transcript	dosage compensation by inactivation of X chromosome, establishment of chromosome localization, inactivation of X chromosome by heterochromatin formation
	Col14a1	Collagen Type XIV Alpha 1 Chain	cell adhesion
	Acta2	Actin Alpha 2, Smooth Muscle	muscle contraction
	Adamtsl2	ADAMTS Like 2	extracellular matrix organization, negative regulation of transforming growth factor beta receptor signaling pathway
	Mfap4	Microfibril Associated Protein 4	complement activation, lectin pathway, cell adhesion, UV protection, regulation of collagen metabolic process, elastic fiber assembly
	Lum	Lumican	visual perception, collagen fibril organization, positive regulation of transforming growth factor beta1 production, positive regulation of transcription by RNA polymerase II
	Ddx3x	DEAD-Box Helicase 3 X-Linked	immune system process, regulation of transcription, apoptotic process
	Kdm6a	Lysine Demethylase 6A	in utero embryonic development, neural tube closure, heart morphogenesis, respiratory system process, chromatin organization
	Eif2s3x	Eukaryotic Translation Initiation Factor 2 Subunit Gamma X	translation, positive regulation of translational fidelity
	Bgn	Biglycan	peptide cross-linking via chondroitin 4-sulfate glycosaminoglycan, bone development, articular cartilage development
	Up in EXM
	Gene	Name	GO
	Kdm5d	Lysine Demethylase 5D	chromatin organization
	Ddx3y	DEAD-Box Helicase 3 Y-Linked	gamete differentiation, cell differenatiation
	Uty	Ubiquitously Transcribed Tetratricopeptide Repeat Containing, Y-Linked	chromatin organization, heart development, regulation of gene expression, histone H3-K27 demethylation
	Cnmd	Chondromodulin	skeletal system development, negative regulation of endothelial cell proliferation, proteoglycan metabolic process, negative regulation of angiogenesis, cell differentiation
	C7	Complement C7	immune system process, immune response
	Hsd11b1	Hydroxysteroid 11-Beta Dehydrogenase 1	lipid metabolic process, steroid metabolic process
	Tmem150c	Transmembrane Protein 150C	proprioception, ion transmembrane transport, cellular response to mechanical stimulus
	Cpxm2	Carboxypeptidase X, M14 Family Member 2	proteolysis, peptide metabolic process, protein processing
	Acsl6	Acyl-CoA Synthetase Long Chain Family Member 6	lipid metabolic process, fatty acid metabolic process
