## Supplement 3 for "Moderate Endurance Exercise Increases Arrhythmia Susceptibility and modulates Cardiac Structure and Function in a Sexually Dimorphic manner"

### Sheet: Sheet1
		Week	Female Sed	Female EX	Male Sed	Male EX	3-way ANOVA p values
							Time	Sex	Treatment	Time x Sex	Time x Treatment	Sex x Treatment
	Total Body Weight	0	20.46±0.65	20.90±0.67	28.72±1.03	29.40±1.23	<0.0001	<0.0001	0.0065	0.0809	<0.0001	0.1342
		6	22.74±1.30	21.42±0.83	32.24±2.18	29.36±0.90
	Echocardiography (Normalized to Week 0)
	EF	6	1.06±0.12	0.90±0.08	0.99±0.09	1.02±0.14	0.2376	0.5458	0.07	0.2804	0.37	0.0208
	FS	6	1.09±0.17	0.88±0.10	1.00±0.14	1.03±0.18	0.2774	0.4726	0.076	0.2596	0.3935	0.0183
	SV	6	1.12±0.14	1.09±0.13	1.11±0.10	0.94±0.17	0.0035	0.6411	0.1611	0.3247	0.0487	0.4781
	CO	6	1.19±0.15	1.16±0.16	1.22±0.17	1.01±0.21	<0.0001	0.997	0.2887	0.4135	0.1807	0.1978
	LVEDD	6	1.02±0.08	1.08±0.04	1.04±0.06	0.97±0.10	0.016	0.9875	0.8489	0.0507	0.2189	0.0617
	LVESD	6	0.99±0.15	1.16±0.10	1.07±0.06	0.96±0.15	0.0689	0.543	0.6012	0.0302	0.6316	0.0218
	LVPWd	6	0.93±0.13	0.97±0.11	0.99±0.12	1.09±0.12	0.4095	0.3122	0.2284	0.2543	0.2626	0.4853
	LVPWs	6	1.01±0.10	0.95±0.04	1.06±0.10	1.05±0.08	0.2255	0.6079	0.0979	0.0022	0.1862	0.1096
	LV Mass	6	1.11±0.15	1.05±0.24	1.12±0.18	1.03±0.16	0.0018	0.8758	0.1084	0.7261	0.2488	0.717
	HR	6	1.05±0.05	1.06±0.08	1.08±0.06	1.07±0.11	<0.0001	0.5587	0.4075	0.8114	0.1662	0.3837
	Electrocardiography (Normalized to Week 0)
	P	6	1.03±0.08	0.93±0.23	1.10±0.51	1.17±0.50	0.0839	0.7336	0.1238	0.0216	0.0278	0.3809
	PR	6	0.95±0.07	1.06±0.16	0.97±0.07	1.06±0.08	0.435	0.8579	0.0129	0.9962	0.0491	0.5559
	QRS	6	1.06±0.23	1.00±0.14	1.09±0.33	0.99±0.10	0.357	0.6675	0.953	0.8741	0.4005	0.9964
	QT	6	1.07±0.07	0.92±0.09	0.93±0.20	0.93±0.10	0.0673	0.0319	0.1485	0.1222	0.3403	0.1097
	RR	6	0.96±0.03	0.95±0.07	0.92±0.03	0.95±0.10	<0.0001	0.8371	0.4807	0.6324	0.0887	0.3388
	Triple Optical Mapping (Normalized to Avg of Sedentary mice of same sex)						2-way ANOVA p values
							Sex		Treatment		Sex x Treatment
	Vm RT	6	4.91±0.22	5.48±0.89	4.64±0.30	4.70±0.23	0.1897		0.2956		0.1897
	Vm APD80	6	59.53±1.95	72.08±6.87	66.22±5.55	73.34±5.33	0.0821		0.0008		0.0821
	Vm CVT	6	0.27±0.03	0.26±0.05	0.29±0.05	0.29±0.02	0.9192		0.4552		0.9192
	Vm CVL	6	0.46±0.07	0.46±0.09	0.56±0.09	0.56±0.07	0.9375		0.876		0.9375
	Vm AR	6	1.82±0.31	1.80±0.24	1.93±0.14	1.96±0.18	0.7087		0.8239		0.7087
	Ca RT	6	7.66±1.34	6.90±1.73	6.93±0.74	6.36±0.78	0.9429		0.0853		0.9429
	CaTD80	6	88.06±6.08	89.06±9.76	84.54±12.34	87.20±6.80	0.7396		0.7086		0.7396
	Ca Decay	6	31.99±6.40	31.99±9.51	38.10±16.46	30.82±2.71	0.2453		0.1961		0.2453
	VmCa Delay	6	-7.05±3.27	-2.18±1.68	-3.91±2.04	-6.14±4.31	0.0169		0.9365		0.0169
	NADH	6	1.08±0.08	1.23±0.29	1.10±0.19	1.13±0.19	0.3673		0.481		0.3673
	Arrhythmia
	VT Incidence	6	0.66±0.94	3.66±2.98	0.8±1.16	2.33±1.10	0.4727		0.0122		0.3718
	VF Incidence	6	2±2.88	4.33±4.85	0.6±0.48	1.5±0.95	0.1336		0.246		0.6018
	Duration	6	9.36±8.76	52.99±27.09	19.05±17.13	81.59±58.12	0.1934		0.004		0.6343
